# The genomic landscape of metallic color variation in ground beetles

**DOI:** 10.1101/2023.09.25.559374

**Authors:** Yi-Ming Weng, David H. Kavanaugh, Bryan Rubio-Perez, Jad Salman, Mikhail A. Kats, Sean D. Schoville

**Author notes:** Corresponding author: Yi-Ming Weng, **Email:**.

## Abstract

The metallic color variation of beetles is a spectacular feature that has inspired diverse human cultures. However, little is known about the genetic basis of this trait or its ecological importance. In this study, we characterize the geographical distribution, optical mechanism, genetic basis, and ecological and evolutionary importance of metallic color variation in the *Nebria ingens* complex, an alpine ground beetle in the Sierra Nevada, California. We find that elytral color varies continuously across two allopatric species (from black *N. ingens* to green *N. riversi*), with hybrid populations showing intermediate coloration, and we demonstrate that the metallic color is generated from multilayer reflectors in the epicuticle of the elytra. By applying association mapping in natural populations (wild-GWAS) using high-density genotype variants, we identify five promising candidate genes covarying with metallic variation, with known roles in cuticle formation and pigmentation pathways. This finding, together with a significant correlation between color variation and water availability, suggests that metallic variation evolves as a local adaptation to environmental variation in the *N. ingens* complex.
