## supplemental_table1 for "The genomic landscape of metallic color variation in ground beetles"

### Sheet: Sheet1
Table S1. List of functionally annotated genes that intersect color_correlated candidate variants. Genes related to cuticle pigmentation are bolded.
gene_ID	SNP_count	SNP_exon_count	SNP_flanking_count	contig	start	stop	best_hit_function	IPR_function	GO terms
Nriv.00g155660	3	0	0	1615	155988	228501	protein qui-1 [Aethina tumida]	IPR001680(WD40 repeat)	GO:0005515
Nriv.00g161210	3	0	0	1691	131225	167735	pyrokinin-1 receptor-like [Osmia lignaria]	IPR000276(G protein-coupled receptor, rhodopsin-like)	GO:0004930,GO:0007186,GO:0016021
Nriv.00g015610	2	0	0	147	137102	225138	Rad Gem/Kir family member 1 [Carabus blaptoides fortunei]	IPR001806(Small GTPase)	GO:0003924,GO:0005525,GO:0007165,GO:0016020
Nriv.00g112460	2	0	0	1124	427819	437140	uncharacterized transporter slc-17.2-like isoform X2 [Ctenocephalides felis]	IPR011701(Major facilitator superfamily)	GO:0016021,GO:0055085
Nriv.00g001940	1	0	0	14	59475	67237	androgen-induced gene 1 protein-like isoform X3 [Agrilus planipennis]	IPR006838(ADTRP/AIG1)	GO:0016021
Nriv.00g004660	1	0	1	31	163228	165805	ADP-ribosylation factor-like protein 16 [Tribolium madens]	IPR006689(Small GTPase superfamily, ARF/SAR type)	GO:0005525
Nriv.00g009200	1	0	0	77	21919	107135	Kuzbanian-like [Carabus blaptoides fortunei]	IPR002870(Peptidase M12B, propeptide)	GO:0008237
Nriv.00g014740	1	0	0	136	612899	658050	echinus [Carabus blaptoides fortunei]	IPR001394(Peptidase C19, ubiquitin carboxyl-terminal hydrolase)	GO:0016579,GO:0036459
Nriv.00g016160	1	0	0	156	32137	37418	growth arrest and DNA damage-inducible protein GADD45 alpha [Anoplophora glabripennis]	IPR004038(Ribosomal protein eL8/eL30/eS12/Gadd45)	GO:0005634,GO:0006950,GO:0051726
Nriv.00g018490	1	0	1	180	91841	96429	peptidyl-prolyl cis-trans isomerase 6-like [Periplaneta americana]	IPR002130(Cyclophilin-type peptidyl-prolyl cis-trans isomerase domain)	GO:0000413,GO:0003755,GO:0006457
Nriv.00g024120	1	0	1	228	221878	228626	pacifastin-like protease inhibitor cvp4 isoform X2 [Schistocerca piceifrons]	IPR008037(Pacifastin domain)	GO:0030414
Nriv.00g025220	1	0	0	250	23726	72387	Heterogeneous nuclear ribonucleoprotein C-like Protein [Tribolium castaneum]	IPR000504(RNA recognition motif domain)	GO:0003676
Nriv.00g027270	1	0	0	274	990520	1110080	rho GTPase-activating protein 23 isoform X5 [Chrysoperla carnea]	IPR000198(Rho GTPase-activating protein domain);IPR000242(Tyrosine-specific protein phosphatase, PTPase domain);IPR001478(PDZ domain);IPR021613(Protein-tyrosine phosphatase receptor IA-2 ectodomain)	GO:0004725,GO:0005515,GO:0006470,GO:0007165,GO:0016311
Nriv.00g031340	1	0	0	332	30702	51133	Trissin receptor [Carabus blaptoides fortunei]	IPR000276(G protein-coupled receptor, rhodopsin-like)	GO:0004930,GO:0007186,GO:0016021
Nriv.00g031380	1	0	0	332	74600	78463	cytochrome P450 4C1-like isoform X2 [Schistocerca gregaria]	IPR001128(Cytochrome P450)	GO:0005506,GO:0016705,GO:0020037,GO:0055114
Nriv.00g038890	1	0	0	404	120621	136482	PREDICTED: small G protein signaling modulator 3 homolog [Nicrophorus vespilloides]	IPR000195(Rab-GAP-TBC domain);IPR001452(SH3 domain);IPR004012(RUN domain)	GO:0005515
Nriv.00g040000	1	0	0	410	115119	159196	potassium voltage-gated channel subfamily H member 8, partial [Anoplophora glabripennis]	IPR000014(PAS domain);IPR005821(Ion transport domain)	GO:0005216,GO:0006811,GO:0016020,GO:0055085
Nriv.00g042530	1	0	0	445	65961	82144	yellow-e [Carabus blaptoides fortunei]	IPR017996(Major royal jelly/yellow-related)
Nriv.00g045600	1	0	0	481	11108	70888	myosin-2 essential light chain isoform X1 [Chrysoperla carnea]	IPR002048(EF-hand domain)	GO:0005509
Nriv.00g045620	1	0	0	481	33549	72423	filzig [Carabus blaptoides fortunei]	IPR001254(Serine proteases, trypsin domain)	GO:0004252,GO:0006508
Nriv.00g045900	1	0	0	488	34331	82744	GRAM domain containing 1B [Carabus blaptoides fortunei]	IPR004182(GRAM domain)
Nriv.00g048430	1	1	0	499	25656	33210	pou domain motif 3 [Carabus blaptoides fortunei]	IPR000327(POU-specific domain);IPR001356(Homeodomain)	GO:0003677,GO:0003700,GO:0006355
Nriv.00g049560	1	0	0	512	27762	145250	Octopamine beta2 receptor [Nicrophorus vespilloides]	IPR000276(G protein-coupled receptor, rhodopsin-like)	GO:0004930,GO:0007186,GO:0016021
Nriv.00g050450	1	0	1	515	178139	181610	BRISC and BRCA1-A complex member 2-like isoform X1 [Zootermopsis nevadensis]	IPR010358(BRCA1-A complex subunit BRE)	GO:0070531,GO:0070552
Nriv.00g061220	1	0	0	609	357792	439084	sidestep IV [Carabus blaptoides fortunei]	IPR013106(Immunoglobulin V-set domain);IPR013162(CD80-like, immunoglobulin C2-set)	GO:0005515
Nriv.00g062310	1	1	1	619	48847	52283	Upf3 [Carabus blaptoides fortunei]	IPR005120(UPF3 domain)	GO:0003676
Nriv.00g062300	1	1	0	619	49381	52350	surfeit locus protein 6 homolog isoform X1 [Tribolium castaneum]	IPR029190(Ribosomal RNA-processing protein 14/surfeit locus protein 6, C-terminal domain)
Nriv.00g064630	1	0	0	635	8527	42378	ankyrin repeat and KH domain-containing protein 1 isoform X5	IPR004088(K Homology domain, type 1);IPR020683(Domain of unknown function DUF3447)	GO:0003676,GO:0003723,GO:0005515
Nriv.00g067190	1	0	0	671	27968	49788	Homeodomain interacting protein kinase [Carabus blaptoides fortunei]	IPR000719(Protein kinase domain)	GO:0004672,GO:0005524,GO:0006468
Nriv.00g074690	1	1	0	730	1098015	1113653	expanded [Carabus blaptoides fortunei]	IPR018980(FERM, C-terminal PH-like domain);IPR019748(FERM central domain)
Nriv.00g078120	1	0	1	765	112405	124644	harmonin isoform X1 [Tribolium castaneum]	IPR001478(PDZ domain)	GO:0005515,GO:0007605,GO:0051015
Nriv.00g085100	1	0	0	873	107440	148322	aristaless [Carabus blaptoides fortunei]	IPR001356(Homeodomain);IPR003654(OAR domain)	GO:0003677,GO:0006355,GO:0043565
Nriv.00g095720	1	0	0	962	615356	620407	PREDICTED: glutamate receptor-interacting protein 2-like [Nicrophorus vespilloides]	IPR001478(PDZ domain);IPR001849(Pleckstrin homology domain)	GO:0005515
Nriv.00g095740	1	1	0	962	633719	813353	chico [Carabus blaptoides fortunei]	IPR002404(IRS-type PTB domain)
Nriv.00g096860	1	0	0	965	86034	94598	Pyruvate dehydrogenase kinase [Carabus blaptoides fortunei]	IPR003594(Histidine kinase/HSP90-like ATPase domain);IPR018955(Branched-chain alpha-ketoacid dehydrogenase kinase/Pyruvate dehydrogenase kinase, N-terminal)
Nriv.00g097120	1	0	1	967	83247	90797	L-threonine 3-dehydrogenase, mitochondrial-like [Anopheles albimanus]	IPR001509(NAD-dependent epimerase/dehydratase)	GO:0003824,GO:0050662
Nriv.00g099670	1	0	0	980	196926	206540	lodestar [Carabus blaptoides fortunei]	IPR000330(SNF2, N-terminal);IPR001650(Helicase, C-terminal domain-like)	GO:0005524
Nriv.00g100520	1	0	0	986	153548	162475	U3 small nucleolar RNA-associated protein 4 homolog [Photinus pyralis]	IPR001680(WD40 repeat)	GO:0005515
Nriv.00g102570	1	0	0	1018	115478	128796	neuroendocrine convertase 2 isoform X1 [Zootermopsis nevadensis]	IPR000209(Peptidase S8/S53 domain);IPR002884(P domain);IPR032815(Peptidase S8, pro-domain)	GO:0004252,GO:0006508
Nriv.00g104190	1	0	0	1028	170218	181690	TRPL translocation defect 14 [Carabus blaptoides fortunei]	IPR038727(NadR/Ttd14, AAA domain)
Nriv.00g109060	1	0	0	1093	73568	83141	Tafazzin [Carabus blaptoides fortunei]	IPR002123(Phospholipid/glycerol acyltransferase)	GO:0006644,GO:0008152,GO:0016746
Nriv.00g114170	1	0	0	1131	341288	376616	Beadex [Carabus blaptoides fortunei]	IPR001781(Zinc finger, LIM-type)
Nriv.00g124520	1	0	0	1253	12073	24803	slit homolog 1 protein-like [Aethina tumida]	IPR001611(Leucine-rich repeat)	GO:0005515
Nriv.00g124530	1	0	0	1253	15825	21580	lysozyme [Tribolium castaneum]	IPR001916(Glycoside hydrolase, family 22)
Nriv.00g126080	1	0	1	1256	619151	623988	solute carrier family 46 member 3-like [Agrilus planipennis]	IPR011701(Major facilitator superfamily)	GO:0016021,GO:0055085
Nriv.00g128260	1	1	0	1283	103972	109548	sulfateless [Carabus blaptoides fortunei]	IPR000863(Sulfotransferase domain);IPR021930(Heparan sulphate-N-deacetylase, deacetylase domain)	GO:0008146,GO:0015016,GO:0016787
Nriv.00g129360	1	0	0	1285	217782	223103	monocarboxylate transporter 7-like isoform X1 [Onthophagus taurus]	IPR011701(Major facilitator superfamily)	GO:0016021,GO:0055085
Nriv.00g129390	1	0	0	1285	233386	276949	mangetout [Carabus blaptoides fortunei]	IPR001828(Receptor, ligand binding region);IPR011500(GPCR, family 3, nine cysteines domain);IPR017978(GPCR family 3, C-terminal)	GO:0004930,GO:0007186,GO:0016021
Nriv.00g134210	1	0	0	1314	152504	171405	beaten path VI [Carabus blaptoides fortunei]	IPR013162(CD80-like, immunoglobulin C2-set)
Nriv.00g135040	1	0	0	1330	6108	35617	serine/threonine-protein kinase NIM1-like [Chrysoperla carnea]	IPR000719(Protein kinase domain)	GO:0004672,GO:0005524,GO:0006468
Nriv.00g137520	1	0	1	1361	57623	62222	plexin-A4 [Aethina tumida]	IPR001627(Sema domain)	GO:0005515
Nriv.00g139450	1	0	1	1377	2317	5225	retrovirus-related Pol polyprotein from transposon 297 [Trichonephila clavipes]	IPR000477(Reverse transcriptase domain)
Nriv.00g143550	1	0	0	1440	324260	339580	basement membrane-specific heparan sulfate proteoglycan core protein isoform X1 [Photinus pyralis]	IPR002172(Low-density lipoprotein (LDL) receptor class A repeat)	GO:0005515,GO:0030229
Nriv.00g152280	1	1	0	1567	227312	306806	Transcription factor AP-2, partial [Carabus blaptoides fortunei]	IPR013854(Transcription factor AP-2, C-terminal)	GO:0003700,GO:0005634,GO:0006355
Nriv.00g152400	1	1	0	1567	285073	291544	dynein regulatory complex protein 11 isoform X1 [Leptinotarsa decemlineata]	IPR003959(ATPase, AAA-type, core)	GO:0005515,GO:0005524
Nriv.00g153240	1	0	0	1573	63864	83009	beta-glucuronidase [Agrilus planipennis]	IPR006102(Glycoside hydrolase family 2, immunoglobulin-like beta-sandwich);IPR006103(Glycoside hydrolase family 2, catalytic domain);IPR006104(Glycosyl hydrolases family 2, sugar binding domain)	GO:0004553,GO:0005975
Nriv.00g155090	1	0	1	1606	42069	54344	Inwardly rectifying potassium channel 1 [Carabus blaptoides fortunei]	IPR016449(Potassium channel, inwardly rectifying, Kir)	GO:0005242,GO:0006813,GO:0016021
Nriv.00g155130	1	0	1	1606	67963	72716	Inwardly rectifying potassium channel 1 [Carabus blaptoides fortunei]	IPR002181(Fibrinogen, alpha/beta/gamma chain, C-terminal globular domain)
Nriv.00g159930	1	0	0	1671	15141	26750	fatty-acid amide hydrolase 2-A-like [Zootermopsis nevadensis]	IPR023631(Amidase signature domain)
Nriv.00g162120	1	0	0	1709	0	18472	Ubr3 ubiquitin ligase [Carabus blaptoides fortunei]	IPR003126(Zinc finger, UBR-type)	GO:0008270
Nriv.00g162440	1	0	0	1722	7352	16268	gustatory receptor 68a-like isoform X1 [Harmonia axyridis]	IPR013604(7TM chemosensory receptor)	GO:0016021,GO:0050909
Nriv.00g165960	1	0	0	1771	177960	203631	Wnt oncogene analog 6 [Carabus blaptoides fortunei]	IPR005817(Wnt)	GO:0005102,GO:0005576,GO:0007275,GO:0016055
Nriv.00g175800	1	0	1	2005	189404	196159	barren [Carabus blaptoides fortunei]	IPR022816(Condensin complex subunit 2/barren)	GO:0000796,GO:0007076
Nriv.00g175820	1	0	1	2005	194441	200119	Squamous cell carcinoma-related oncogene 3 [Carabus blaptoides fortunei]	IPR005176(Potentiating neddylation domain)
Nriv.00g175810	1	0	0	2005	194501	198771	ATP synthase subunit F [Carabus blaptoides fortunei]	IPR019344(Mitochondrial F1-F0 ATP synthase subunit F, predicted)
